# Reclassification of seven honey bee symbiont strains as *Bombella apis*

**DOI:** 10.1101/2020.05.06.081802

**Authors:** Eric A. Smith, Kirk E. Anderson, Vanessa Corby-Harris, Quinn S. McFrederick, Audrey J. Parish, Danny W. Rice, Irene L. G. Newton

**Affiliations:** Department of Biology, Indiana University, Bloomington, Indiana, USA; Carl Hayden Bee Research Center, USDA-ARS, Tucson, Arizona, USA; Department of Entomology, University of California, Riverside, California, USA

**Keywords:** Bacterial classification, honey bee, evolution, phylogenetics, average nucleotide identity

## Abstract

Honey bees are important pollinators of many major crops and add billions of dollars annually to the US economy through their services. Recent declines in the health of the honey bee have startled researchers and lay people alike as honey bees are agriculture’s most important pollinator. One factor that may influence colony health is the microbial community. Although honey bee worker guts have a characteristic community of bee-specific microbes, the honey bee queen digestive tracts are colonized predominantly by a single acetic acid bacterium tentatively named “Parasaccharibacter apium”. This bacterium is related to flower-associated microbes such as *Saccharibacter floricola*, and initial phylogenetic analyses placed it as sister to these environmental bacteria. We used a combination of phylogenetic and sequence identity methods to better resolve evolutionary relationships among “P. apium”, strains in the genus *Saccharibacter*, and strains in the closely related genus *Bombella*. Interestingly, measures of genome-wide average nucleotide identity and aligned fraction, coupled with phylogenetic placement, indicate that many strains labeled as “P. apium” and *Saccharibacter* sp. are all the same species as *Bombella apis*. We propose reclassifying these strains as *Bombella apis* and outline the data supporting that classification below.
