## Supplementary material for "Reclassification of seven honey bee symbiont strains as *Bombella apis*": Table S1

### Sheet: Table S1
species/strain	Accession
Bombella apis strain MRM1	JAGJTM010000000
Bombella apis strain SME1	NZ_WHNS00000000
Bombella intestini strain R-52487 R-52487_3	NZ_JATM00000000
Bombella sp. ESL0378	NZ_WNIF00000000
Bombella sp. ESL0385	NZ_WNIJ00000000
Bombella sp. KACC 21507	NZ_CP047652
Bombella sp. TMW 2.1880	NZ_NWUS00000000
Bombella sp. TMW 2.1889	NZ_PDLY00000000
Gluconobacter oxydans DSM 3504	NZ_CP004373
Parasaccharibacter apium strain A29	NZ_LMYH00000000
Parasaccharibacter apium strain AM168	NZ_CBLY000000000
Parasaccharibacter apium strain AS1	NZ_MEJG00000000
Parasaccharibacter apium strain B8	NZ_LMYI00000000
Parasaccharibacter apium strain C6	NZ_LMYJ00000000
Parasaccharibacter apium strain G7_7_3c	NZ_CP020554
Saccharibacter floricola DSM 15669	NZ_ARJS00000000
Saccharibacter sp. 17.LH.SD	NZ_WVHO00000000
Saccharibacter sp. 3.A.1	NZ_MNPT00000000
Saccharibacter sp. EH60	NZ_WVHQ00000000
Saccharibacter sp. EH611	NZ_WVHP00000000
Saccharibacter sp. EH70	NZ_WVHN00000000
Saccharibacter sp. M18	NZ_MNPS00000000
